# Cas9AEY (Cas9-facilitated Homologous Recombination Assembly of non-specific Escherichia coli yeast vector) method of constructing large-sized DNA

**DOI:** 10.1101/2024.09.17.611575

**Authors:** xiaoshu ma, lei yang, hua ye

## Abstract

Saccharomyces cerevisiae is widely used in DNA assembly due to their efficient homologous recombination [1], but DNA assembly through yeast recombination in vivo usually requires the vector to have the ability to replicate in yeast. The CRISPR-Cas9 system can efficiently edit DNA [2,3], and the system can also be used for DNA editing of plasmids. In this paper, a yeast universal element is selected, which can be inserted into the vector, so that the vector can replicate in yeast cells, and then the intermediate plasmid containing yeast universal element can be obtained by recombination in yeast. At the same time, a pCas-SmR plasmid was designed in this paper. After Donor DNA is added, the CRISPR-Cas9 system can accurately and efficiently knock out the yeast universal element in the intermediate plasmid, remove the pCas-SmR plasmid through sucrose screening, and finally obtain a pure plasmid. Saccharomyces cerevisiae cells are widely used in DNA assembly due to their efficient homologous recombination [1], but DNA assembly through yeast recombination in vivo usually requires the vector to have the ability to replicate in yeast. The CRISPR-Cas9 system can efficiently edit DNA [2,3], and the system can also be used for DNA editing of plasmids. In this paper, a yeast universal element is selected, which can be inserted into the vector, so that the vector has the ability to replicate in yeast cells, and then the intermediate plasmid containing yeast universal element can be obtained by recombination in yeast. At the same time, a pCas-SmR plasmid was designed in this paper. After Donor DNA is added, the CRISPR-Cas9 system can accurately and efficiently knock out the yeast universal element in the intermediate plasmid, remove the pCas-SmR plasmid through sucrose screening, and finally obtain a pure knocked out plasmid.
