## Supplementary material for "Cas9AEY (Cas9-facilitated Homologous Recombination Assembly of non-specific Escherichia coli yeast vector) method of constructing large-sized DNA": S2 Tabl: primer information

### Sheet: Sheet1
Primer name	Primer sequence
F-14K-A	AACTGTATTATAAGTAAATGCATGTATACTAAACTCACAAATTAGGGATCCAGTGGCAGGAGCGCCGCGCA	14KB fragment amplification primer
R-14K-A	ATTTTGTAATTGAAATATAAGACTACTCAGTTAGGAGTCATAGTTAAACAA
F-14K-B	TTGTTTAACTATGACTCCTAACTGAGTAGTCTTATATTTCAATTACAAAAT
R-14K-B	TAGAAGGCACAGTCGAGGCTGATCAGCGGGTTTAAACGGGCCCTCTAGACTCGAGTACGACACATCTTCCTT
F-14K-V	TCTAGAGGGCCCGTTTAAACCCGC
R-14K-V	ATCATTAAAAGAAACGAGGCGCGTGTAAGTAACAGGCAAGCGATCGGATCCGAGCTCGGTACCAAGCTT
F-JM	GATCGCTTGCCTGTTACTTACACGC	Yeast universal element amplification primer
R-JM	CTAATTTGTGAGTTTAGTATACATGCATTTACTTA
F-32K-A	AAGATGCGGCCAGCAAAACCTAAAAAACTGTATTATAAGTAAATGCATGTATACTAAACTCACAAATTAGACTAGTTTCGCGCCCTTTCTC	32KB fragment amplification primer
R-32K-A	TCCGAGTTTCTATACGAGGAGGACCGCGGAACACCGCTCGAGGACAGGCCTCTCAAGTCTGTATACGGGG
F-32K-B	GGCCTGTCCTCGAGCGGTGTTCCGCGGTCCTCCTCGTATAGAAACTCGGACCACTCTGAGACAAAGGCTC
R-32K-B	TGACGGTGGTGATGGTGGGGGCTGGCGGGCGCGCCAAAATCTGGTTCTCGGGAAAGCGATTGAACACGTG
F-32K-C	CGAGAACCAGATTTTGGCGCGCCCGCCAGCCCCCACCATCACCACCGTCAGTGAAAACGTTCCTGCTCTC
R-32K-C	ATTCCATCATTAAAAGAAACGAGGCGCGTGTAAGTAACAGGCAAGCGATCACTAGTCCTTAAGAGTCAGCGCGC
F-14kJJ-1	CTCCGCCCCATTGACGCAAATG	PCR primer for 14KB plasmid colony detection
R-14kJJ-1	AGACATACACACTTCAGTCCTGGCG
F-14kJJ-2	ATGACAGTGGGTTTCTAGGATAGGTCTG
R-14kJJ-2	GGCAACAAGTTCATGCTGAAATACTGAC
F-14kJJ-3	CGTGTAACTTTCATCTGTCTTCAGATGT
R-14kJJ-3	AACCCTAAAGGGAGCCCCCGATTTAG
F-32KJJ-1	AAGCGAAGATCAGCTTCGGCGCA	PCR primer for 32KB plasmid colony detection
R-32KJJ-1	CATGTAGGGCGTGGGAATTTCCT
F-32KJJ-2	CTGACCAAATCCGCCAGAAGGCG
R-32KJJ-2	GCTCACCCACCCCATGCCATG
F-32KJJ-3	TAACCTGCGGCTCGGAGCAGGTCTA
R-32KJJ-3	CGGCGAGACTATGCCCAGGGCC
F-14KDonor-1	TATGCCAAGTACGCCCCCTATTGAC	14KB Donor DNA amplification primer
R-14KDonor-1	CGGCGCTCCTGCCACTGGATCCGAGCTCGGTACCAAG
F-14KDonor-2	CTTGGTACCGAGCTCGGATCCAGTGGCAGGAGCGCCG
R-14KDonor-2	CTATGACAGAAGACTTGAGCATTCAG
F-32KDonor-1	CCGCCGCTTTCTTCTCTACCATC	32KB Donor DNA amplification primer
R-32KDonor-1	GGGCGCGAAACTAGTACTAGTCCTTAAGAG
F-32KDonor-2	CTCTTAAGGACTAGTACTAGTTTCGCGCCC
R-32KDonor-2	CGGGCGACCGCACCCTGTGACGAAAGC
F-14kYZ-1	TCTGCTCCCTGCTTGTGTGTTGGA	14KB plasmid yeast universal element deletion validation primer
R-14kYZ-1	CGTCCTTGCAATTGTCCTTTGAACCAACA
F-32KYZ-1	AGAAATCGGCAACCGGTTCCAGCA	32KB plasmid yeast universal element deletion validation primer
R-32KYZ-1	AGGACGAGGTCTGCAGAGTTAGGATT
